# Alternative mRNA splicing controls the functions of the histone H3K27 demethylase UTX/KDM6A

**DOI:** 10.1101/2023.04.20.536794

**Authors:** Omid Fotouhi, Sheikh Nizamuddin, Stephanie Falk, Oliver Schilling, Ruth Knüchel-Clarke, Martin L. Biniossek, H.Th. Marc Timmers

**Affiliations:** Department of Urology, Medical Center-University of Freiburg, 79016 Freiburg, Germany; German Cancer Consortium (DKTK) partner site Freiburg, German Cancer Research Center (DKFZ), 69120 Heidelberg, Germany; Max Planck Institute of Immunobiology and Epigenetics, Freiburg, Germany; Institute for Surgical Pathology, Faculty of Medicine, Medical Center - University of Freiburg, University of Freiburg, Freiburg, Germany; Institute of Pathology, University Hospital RWTH Aachen, 52074 Aachen, Germany; Institute of Molecular Medicine and Cell Research, Faculty of Medicine, University of Freiburg, Freiburg, Germany

**Keywords:** alternative splicing, histone demethylase, histone methylation, cancer biology, chromatin, proteomics, bladder cancer

## Abstract

**Background:** The *UTX/KDM6A* histone H3K27 demethylase plays an important role in development and is frequently mutated in cancers such as urothelial cancer. Despite many studies on UTX proteins, variations in mRNA splicing have been overlooked.

**Methods:** Using Nanopore sequencing, we present a comprehensive analysis of *UTX/KDM6A* splicing events in human cell lines and in tissue samples from bladder cancer and normal epithelium.

**Results:** The central region of *UTX* mRNAs encoded by exons 12 to 17 undergoes extensive alternative splicing. Up to half of all stable mRNAs (8-48% in bladder tissues and 18-58% in cell lines) are represented by the *UTX* canonical isoform lacking exon 14 encoding a nuclear localization sequence, hence localize to the nucleus, unlike cytonuclear localization of the canonical isoform. Chromatin association was also higher for exon 14-containing isoform compared to the canonical UTX. Using quantitative mass spectrometry, we found that all UTX isoforms integrated into the MLL3 and MLL4, PR-DUB and MiDAC complexes. Interestingly, one of the novel UTX isoforms, which lacks exons 14 and 16, fails to interact with PR-DUB and MiDAC complex members.

**Conclusion:** *UTX* mRNAs undergo extensive alternative splicing that controls the subcellular localization of UTX and its interactions with other chromatin regulatory complexes.

**Simple Summary:** *UTX/KDM6A* is a histone H3K27 demethylase and plays an important role in mammalian development and human diseases such as urothelial cancer. We identified a region encompassing exons 12-17 of *UTX* that undergoes extensive splicing events. As a result, a nuclear localization sequence located in exon14 is missing in a considerable part of *UTX* transcripts in different cell lines and tissues from normal bladder epithelium and bladder cancer. Mass spectrometry analysis showed a role for this region in binding to the epigenetic PR-DUB and MiDAC complexes. UTX was also more extensively bound to chromatin when the alternative splicing region presented. Our study showed that alternative splicing of *UTX* transcripts plays an important role in its functions.
