## Supplementary material for "Alternative mRNA splicing controls the functions of the histone H3K27 demethylase UTX/KDM6A": Table S1

### Sheet: All_Corrected_counts
Table S1 number of Nanopore sequencing reads for UTX transcripts
	normal bladder 1	normal bladder 2	normal bladder 3	normal bladder 4	normal bladder 5	BLCA1	BLCA2	BLCA3	BLCA4	BLCA5	BLCA6	BLCA7	BLCA8	BLCA9	RPE1	IMR90	SH-SY5Y	Colo205	HCT116	Molm13	MV-4-11	MCF7	LNCap	U-2 OS	5637
Δ14	4386	7834	38558	6088	2153	11396	14719	10236	12832	10663	5161	63	10152	9369	65424	34664	26512	16015	31228	17074	14827	4576	35187	34391	36544
Δ14Δ16	16457	15959	13174	5250	6141	123	19217	23289	8962	115	17415	47	17511	2765	21177	33672	16724	32542	37324	27915	33727	4851	61777	43665	25620
long	977	19	1331	612	19	21	753	547	3259	16	1029	1263	1691	1265	3476	5708	3139	1169	1554	2437	1186	216	4829	4878	13513
Δ16	149	16	304	52	19	8	647	103	1182	9	82	112	1081	96	1151	3959	1526	2159	1570	3064	2058	7	7242	5560	7505
Δ13	3838	6884	8468	85	2139	5475	8743	3176	13411	2774	1082	10713	11428	3736	9992	6411	9396	2017	10584	3739	3286	748	5189	1944	5829
Δ13Δ16	5961	4590	8856	2247	5842	48	11393	9156	7238	5276	4081	12941	6424	5180	3156	5394	5860	4323	12709	5391	7200	176	8998	2498	3899
Δ13Δ14	2555	1971	6139	11	9	10112	10188	1435	6840	3448	101	1201	6779	106	5917	1315	1556	1426	5540	670	1310	668	788	271	348
Δ13Δ14Δ16	22916	2041	2579	17	19	43	15963	1903	6093	42	5419	55	15288	3460	1995	845	932	3458	6523	1131	3274	432	1211	253	204
total	57239	39314	79409	14362	16341	27226	81623	49845	59817	22343	34370	26395	70354	25977	112288	91968	65645	63109	107032	61421	66868	11674	125221	93460	93462
