## Supplementary material for "Alternative mRNA splicing controls the functions of the histone H3K27 demethylase UTX/KDM6A": Table S2

### Sheet: Tabelle1
Table S2- UTX long-only binding genes (FC>4)
Gene Name	Gene Type	Chr	Start	End	Nearest Refseq	Annotation
PF4V1	protein-coding	chr4	73856499	73857062	NM_002620	Intergenic
GLUD2	protein-coding	chrX	121000000	121000000	NM_012084	Intergenic
PAX9	protein-coding	chr14	36701018	36701581	NM_006194	intron
FOXO3	protein-coding	chr6	109000000	109000000	NM_001455	intron
TTC1	protein-coding	chr5	160000000	160000000	NM_003314	promoter-TSS
KCNMB2-AS1	ncRNA	chr3	179000000	179000000	NR_126560	intron
LINC02530	ncRNA	chr6	12483572	12484135	NR_149140	Intergenic
PTPRS	protein-coding	chr19	5309054	5309617	NM_002850	intron
SHISA9	protein-coding	chr16	13307160	13307723	NM_001145204	Intergenic
PRDX1	protein-coding	chr1	45521877	45522440	NM_002574	promoter-TSS
MSRB3	protein-coding	chr12	65363934	65364497	NM_198080	intron
RNF43	protein-coding	chr17	58391369	58391932	NM_017763	intron
