## Supplementary material for "Alternative mRNA splicing controls the functions of the histone H3K27 demethylase UTX/KDM6A": Table S3

### Sheet: Table S1
Table S3. The list of Nanopore sequencing primers
name	sequnce
NP_UTX_5UTR-F	TTTCTGTTGGTGCTGATATTGCCCATGAAATCCTGCGGAGTG
NP_UTX_3UTR-R	ACTTGCCTGTCGCTCTATCTTCCCAGCAGCCTTACGAGATAGC
NP_UTX_ex17F	TTTCTGTTGGTGCTGATATTGCGGAGTTGCACAGGTACGATC
NP_UTX_ex17R	ACTTGCCTGTCGCTCTATCTTCGTAGGCAGTGATGAGTCAGC
NP_UTX_ex12F	TTTCTGTTGGTGCTGATATTGCCCTCAGGATGCCATTAAATGC
